# Widespread reorganisation of the regulatory chromatin landscape facilitates resistance to inhibition of oncogenic ERBB2 signalling

**DOI:** 10.1101/2021.04.29.441944

**Authors:** Samuel Ogden, Kashmala Carys, Jason Bruce, the OCCAMS consortium, Andrew D. Sharrocks

**Affiliations:** School of Biological Sciences, Faculty of Biology, Medicine and Health, University of Manchester, Michael Smith Building, Oxford Road, Manchester, M13 9PT, UK

**Author notes:** Corresponding author: Andrew Sharrocks.

**Keywords:** Oesophageal adenocarcinoma, chromatin, ERBB2, PPARGC1A, HNF4A, drug resistance

## Abstract

Oesophageal adenocarcinoma (OAC) patients show poor survival rates and there are few targeted molecular therapies available. However, components of the receptor tyrosine kinase (RTK) driven pathways are commonly mutated in OAC, typified by high frequency amplifications of the RTK *ERRB2*. ERBB2 can be therapeutically targeted, but this has limited clinical benefit due to the acquisition of drug resistance. Here we examined how OAC cells respond to ERBB2 inhibition through altering their regulatory chromatin landscapes and rewiring their gene regulatory networks to acquire a reversible resistant state. ERBB2 inhibition triggers widespread remodelling of the accessible chromatin landscape. This remodelling is accompanied by the activation of the transcriptional regulators HNF4A and PPARGC1A. Initially, inhibition of cell cycle associated gene expression programmes is observed, with compensatory increases in the programmes driving changes in metabolic activity. PPARGC1A is instrumental in promoting a switch to dependency on oxidative phosphorylation and both PPARGC1A and HNF4A are required for the acquisition of resistance to ERBB2 inhibition. Our work therefore reveals the molecular pathways that support the acquisition of a resistant state and points to potential new therapeutic strategies to combat drug resistance.
