## Supplementary Table5 for "Widespread reorganisation of the regulatory chromatin landscape facilitates resistance to inhibition of oncogenic ERBB2 signalling"

### Sheet: Legend
Supplementary Table 5. Primer sequences and plasmids used.
A	RT-qPCR primers used
B	ChIP-qPCR primers used
C	Primers using for cloning
D	Plasmids used or created

### Sheet: 1A RT-qPCR
Primer	Sequence (5'-3')	ADS#
RPLP0_F	ATTACACCTTCCCACTTGCT	5454
RPLP0_R	CAAAGAGACCAAATCCCATATCCT	5455
PPARGC1A_F	TCC TCC TCA TAA AGC CAA CC	6748
PPARGC1A_R	GCC TTG GGT ACC AGA ACA CT	6749
HNF4A_F	ATGTACTCCTGCAGATTTAGCC	5855
HNF4A_R	CCTCATAGCTTGACCTTCGAG	5856

### Sheet: 1B ChIP-qPCR
Primer	Sequence (5'-3')	ADS#
ACO2_F	CCGTGTGGGACGTCACTTTA	6817
ACO2_R	GTACACGAGAAGTTGGCCCC	6818
CYCS_F	CTCTGCCTCTAACCAGGTGC	6819
CYCS_R	CACGCCGTACACCCTAACAT	6820
CPT1A_F	GGACTGTCATTCTCACCGCA	6821
CPT1A_R	AGGAAATGACCTTGGAGCGG	6822
ESRRA_F	CATGGTCCGTGAGTCAGTGC	6823
ESRRA_R	ATTGCGAGTCCCGGAAGGTA	6824
GOT1_F	AGCTTGGCAACGCGATTAAC	6825
GOT1_R	GTTGCATCATTCTCGGCAGC	6826
EPHX2_F	TGCTGGGTAAGCCCTTATCTCT	6827
EPHX2_R	ACTTTGCCCTTTTTCATGGTCG	6828
GPA33_3_F	AGGACCTCCGATCAAACAGA	5863
GPA33_3_R	CCCTATCACTGCTCCTCCAG	5864

### Sheet: 1C Cloning primers
Primer	Sequence (5'-3')	ADS#	Purpose
PPARGC1A_BAMHI_F	attGGATCCACCATGGCGTGGGACATGTGC	6809	Cloning PPARGC1A into pENTR1A
PPARGC1A_ECORI_R	tatGAATTCTCAATGGTGATGGTGATGATGACCG	6810	Cloning PPARGC1A into pENTR1A
PPARGC1A_FLAG_SDM_F	catgacatcgattacaaggatgacgatgacaagTGAGAATTCGCGGCCGCA	6811	SDM to add 3' 3xFlag tag to PPARGC1A
PPARGC1A_FLAG_SDM_R	atctttataatcaccgtcatggtctttgtagtcGAATGGGTGACCTCGAGACC	6812	SDM to add 3' 3xFlag tag to PPARGC1A
HNF4A_1_F	CCGG ATGACTTGAGGCCTTACTTAA CTCGAG TTAAGTAAGGCCTCAAGTCAT TTTTTG	6416	cloning shRNA sequences into pLK0
HNF4A_1_R	AATTCAAAAA ATGACTTGAGGCCTTACTTAA CTCGAG TTAAGTAAGGCCTCAAGTCAT	6417	cloning shRNA sequences into pLK0
HNF4A_2_F	CCGG TTGACGCCCTGCTCTGGATAA CTCGAG TTATCCAGAGCAGGGCGTCAA TTTTTG	6418	cloning shRNA sequences into pLK0
HNF4A_2_R	AATTCAAAAA TTGACGCCCTGCTCTGGATAA CTCGAG TTATCCAGAGCAGGGCGTCAA	6419	cloning shRNA sequences into pLK0
HNF4A_3_F	CCGG CATGTACTCCTGCAGATTTAG CTCGAG CTAAATCTGCAGGAGTACATG TTTTTG	6829	cloning shRNA sequences into pLK0
HNF4A_3_R	AATTCAAAAA CATGTACTCCTGCAGATTTAG CTCGAG CTAAATCTGCAGGAGTACATG	6830	cloning shRNA sequences into pLK0
PPARGC1A_1_F	CCGG CCGTTATACCTGTGATGCTTT CTCGAG AAAGCATCACAGGTATAACGG TTTTTG	6831	cloning shRNA sequences into pLK0
PPARGC1A_1_R	AATTCAAAAA CCGTTATACCTGTGATGCTTT CTCGAG AAAGCATCACAGGTATAACGG	6832	cloning shRNA sequences into pLK0
PPARGC1A_2_F	CCGG GCAGAGTATGACGATGGTATT CTCGAG AATACCATCGTCATACTCTGC TTTTTG	6833	cloning shRNA sequences into pLK0
PPARGC1A_2_R	AATTCAAAAA GCAGAGTATGACGATGGTATT CTCGAG AATACCATCGTCATACTCTGC	6834	cloning shRNA sequences into pLK0

### Sheet: 1D plasmids
Plasmid	pAS#	Addgene #
pInducer20-PPARGC1A-3xFlag	4999
pcDNA myc PGC-1alpha	4998	10974
shScramble	4522	1864
pLKO.1	4520	10878
pLKO.1-shHNF4A-1	5001
pLKO.1-shHNF4A-2	5002
pLKO.1-shHNF4A-3	5003
pLKO.1-shPPARGC1A-1	5004
pLKO.1-shPPARGC1A-2	5005
pENTR1A (Invitrogen)	1863
pINDUCER20 (Invitrogen)	4524	44012
